# Assembly of the *Drosophila* mushroom body circuit and its regulation by Semaphorin 1a

**DOI:** 10.1101/835595

**Authors:** Chen-Han Lin, Suewei Lin

## Abstract

The *Drosophila* mushroom body (MB) is a learning and memory center in the fly brain. It is the most extensively studied brain structure in insects, but we know little about the molecular and cellular mechanisms underlying assembly of its neural circuit. The MB is composed of around 2200 intrinsic Kenyon cells (KCs), whose axons are bundled to form multiple MB lobes. The MB lobes are innervated by a large number of extrinsic neurons. Twenty types of dopaminergic neurons (DANs) and 21 types of MB output neurons (MBONs) have been identified. Each type of these extrinsic neurons innervates specific compartments or zones in the MB lobes. Here, we characterize the assembly of the MB circuit and reveal several intriguing features of the process. The DANs and MBONs innervate zones in the MB vertical lobes in specific sequential orders. Innervation of DAN axons in some zones precedes that of MBON dendrites, and *vice versa* in other zones. MBON and DAN innervations are largely independent of each other. Removing one type of extrinsic neuron during early development has a limited effect on the MB lobe innervations of the other type of extrinsic neurons. However, KC axons are essential for zonal elaboration of DAN axons and MBON dendrites. Competition also exists between MB zones for some MBONs, so when the cognate zones for these MBONs are missing, their dendrites are misdirected to other zones. Finally, we identify Semaphorin 1a (Sema1a) as a crucial guidance molecule for MBON dendrites to innervate specific MB lobe zones. Ectopic expression of Sema1a in some DANs is sufficient to re-direct their dendrites to those zones, demonstrating a potential to rewire the MB circuit. Taken together, our work provides an initial characterization of the cellular and molecular mechanisms underlying MB circuit assembly.
