## Supplementary material for "Assembly of the *Drosophila* mushroom body circuit and its regulation by Semaphorin 1a": Table S1

### Sheet: 工作表1
Table S1. GAL4 lines examined for their potential to follow MBONs or DANs during their morphogenesis.
GAL4 line	Neurons labeled in the adult brain	Can it be used to follow morphogensis of the labeled neurons during pupal stages?	Description
DAN
MB058B	PPL1-α′2α2	Yes	Label PPL1-α′2α2 DANs as early as 18 h after puparium formation (APF), when their axons begin to touch the vertical lobes. Labeling is specific during the entire morphogenesis of the neurons.
MB296B	PPL1-γ2α′1	Yes	Begin to label PPL1-γ2α′1 DANs as early as 0 h APF (before their axonal pruning during early pupal stages). Labeling is specific during the entire morphogenesis of the neurons.
MB304B	PPL1-α′3	No	The timing of GAL4 to label PPL1-α′3 DANs is later than TH staining.
MB308B	PPL1-α′3	No	The timing of GAL4 to label PPL1-α′3 DANs is same as TH staining, i.e., their axons have innervated the lobes. Therefore, this GAL4 line cannot be used to determine the timing of axonal innervation.
MB320C	PPL1-γ1pedc	No	The GAL4 labels other background neurons during the pupal stage, which interferes our observation of PPL1-γ1pedc DANs.
MB630B	PPL1-α3	No	The timing of GAL4 to label PPL1-α3 DANs is same as TH staining, i.e., their axons have innervated the lobes. Therefore, this GAL4 line cannot be used to determine the timing of axonal innervation.
MBON
MB091C	MBON-α′2	Yes	Begin to label the cell bodies of MBON-α′2 as early as 18 h APF. Labeling is specific during the entire morphogenesis of the neurons.
MB027B	MBON-α′3	Yes	Begin to label MBON-α′3 as early as 6 h APF, when their dendrites begin to touch the MB lobes. Labeling is specific during the entire morphogenesis of the neurons.
MB050B	MBON-α′1, MBON-α2sc	Yes	Strongly label MBON-α′1, MBON-α2sc as early as 24 h APF. Their dendritic innervations in the lobes are still sparse at 24 h APF, suggesting their dendritic targeting just begins at this time point.
MB093C	MBON-α′2, MBON-α3	Yes	Label MBON-α′2, MBON-α3 as early as 24 h APF, when the MBON-α3 dendrites beging to innervate α3 zone. Note the MBON-α′2 dendrites starts to innervate α′2 at 36 h APF (Fig. 1J')
MB062C	MBON-α2p3p	Likely not	No labeling of MBON-α2p3p upto 48 h APF.
MB077B	MBON-γ2α′1	No	Label subsets of Keyon cells throughout pupal stages, which interferes with our observation of the morphogenesis of MBON-γ2α′1
MB080C	MBON-α2sc	No	No labeling of MBON-α2sc upto 48 h APF. However, MBON-α2sc dendrites should have already innervated the lobes based on the labeling of MB058B-splitGAL4.
MB082C	MBON-α′2,MBON-α3	No	No labeling of MBON-α′2 and MBON-α3 upto 48 h APF. However, their dendrites should have already innervated the lobes at this time point based on the labeling of MB091C-splitGAL4.
G0239	MBON-α3	No	No labeling of MBON-α3 upto 72 h APF. However, their dendrites should have already innervated the lobes at this time point based on the labeling of MB093C-splitGAL4.
