## Supplementary material for "Assembly of the *Drosophila* mushroom body circuit and its regulation by Semaphorin 1a": Table S2

### Sheet: 工作表1
Table S2. Fly genotypes, immunostaining procedures, and heat-shock conditions for each figures.
Figures	Geneotype	Immunostaining protocol				Heat shock timing/duration
		Day 1	Day 2	Day 3	Day 4
Fig. 1						N/A
A-F'	UAS-mCD8::GFP/Y; UAS-mCD8::GFP/MB058B-AD; MB247-LexA, LexAop-rCD2::RFP/MB058B-DBD	Rat anti-mCD8, Chicken anti-GFP	Goat anti-rat 488, Donkey anti-chicken 488	Rabbit anti-Dsred	Goat anti-rabbit Cy3	N/A
G-L'	UAS-mCD8::GFP/Y; UAS-mCD8::GFP/+; MB247-LexA, LexAop-rCD2::RFP/MB091C	Rat anti-mCD8, Chicken anti-GFP	Goat anti-rat 488, Donkey anti-chicken 488	Rabbit anti-Dsred	Goat anti-rabbit Cy3	N/A
M-M''	UAS-mCD8::GFP/Y; UAS-mCD8::GFP/MB058B-AD; MB247-LexA, LexAop-rCD2::RFP/MB058B-DBD	Rat anti-mCD8, Chicken anti-GFP	Goat anti-rat 488, Donkey anti-chicken 488	Rabbit anti-Dsred	Goat anti-rabbit Cy3	N/A
Fig. 2
A-A'''	+/Y; R20G03-LexA, LexAop-rCD2::RFP/MB058B-AD; UAS-mCD8::GFP/MB058B-DBD	Rabbit anti-Dsred, Rat anti-mCD8, Mouse anti-TH	Goat anti-rat 488, Goat anti-rabbit Cy3, Goat anti-mouse Cy5			N/A
B-B'''	UAS-rpr, UAS-hid/Y; R20G03-LexA, LexAop-rCD2::RFP/MB058B-AD; UAS-mCD8::GFP/MB058B-DBD	Rabbit anti-Dsred, Rat anti-mCD8, Mouse anti-TH	Goat anti-rat 488, Goat anti-rabbit Cy3, Goat anti-mouse Cy5			N/A
C-C''	+/Y; R53F03-LexA, LexAop-rCD2::RFP/+; UAS-mCD8::GFP/MB091C	Rabbit anti-Dsred, Rat anti-mCD8, Mouse anti-Trio	Goat anti-rat 488, Goat anti-rabbit Cy3, Goat anti-mouse Cy5			N/A
D-D''	UAS-rpr, UAS-hid/Y; R53F03-LexA, LexAop-rCD2::RFP/+; UAS-mCD8::GFP/MB091C	Rabbit anti-Dsred, Rat anti-mCD8, Mouse anti-Trio	Goat anti-rat 488, Goat anti-rabbit Cy3, Goat anti-mouse Cy5			N/A
E-E''	+/Y; R25D01-LexA, LexAop-rCD2::RFP/+; UAS-mCD8::GFP/MB091C	Rabbit anti-Dsred, Rat anti-mCD8, Mouse anti-Trio	Goat anti-rat 488, Goat anti-rabbit Cy3, Goat anti-mouse Cy5			N/A
F-F''	UAS-rpr, UAS-hid/Y; R25D01-LexA, LexAop-rCD2::RFP/+; UAS-mCD8::GFP/MB091C	Rabbit anti-Dsred, Rat anti-mCD8, Mouse anti-Trio	Goat anti-rat 488, Goat anti-rabbit Cy3, Goat anti-mouse Cy5			N/A
Fig. 3
A-B''	hs-FLP, ala/Y; MB058B-AD/+; UAS-(FRT stop)myr-SmGdp-HA, UAS-(FRT stop)myr-SmGdp-V5, UAS-(FRT stop)myr-SmGdp-FLAG/MB058B-DBD	Rat anti-FLAG, Rabbit anti-V5, Mouse anti-FasII, Mouse anti-Trio	Goat anti-rat 488, Goat anti-rabbit Cy3, Goat anti-Mouse Cy5			hs@1-2 day-old adult for 10 min
C-D''	ala/Y; UAS-mCD8::GFP/MB058B-AD; MB247-LexA, LexAop-rCD2::RFP/MB058B-DBD	Rabbit anti-Dsred, Rat anti-mCD8	Goat anti-rat 488, Goat anti-rabbit Cy3			N/A
Fig. 4
A-A''	ala/Y; UAS-mCD8::GFP/+; MB247-LexA, LexAop-rCD2::RFP/MB091C	Rabbit anti-Dsred, Rat anti-mCD8	Goat anti-rat 488, Goat anti-rabbit Cy3			N/A
B-B''	ala/Y; UAS-DenMark, UAS-dSyd-1::GFP/+; +/MB091C	Rabbit anti-Dsred, Chicken anti-GFP, Mouse anti-FasII, Mouse anti-Trio	Donkey anti-chicken 488, Goat anti-rabbit Cy3, Goat anti-Mouse Cy5			N/A
C-E'	ala/Y; UAS-mCD8::GFP/+; MB247-LexA, LexAop-rCD2::RFP/MB091C	Rabbit anti-Dsred, Rat anti-mCD8	Goat anti-rat 488, Goat anti-rabbit Cy3			N/A
Fig. 5
A-A''	UAS-mCD8::GFP/MB058B-AD; MB247-LexA, LexAop-rCD2::RFP/MB058B-DBD	Rabbit anti-Dsred, Rat anti-mCD8	Goat anti-rat 488, Goat anti-rabbit Cy3			N/A
B-B''	UAS-mCD8::GFP/Y; MB058B-AD/+; UAS-sema1a/MB058B-DBD	Rat anti-mCD8, Mouse anti-Trio, Mouse anti-FasII	Goat anti-rat 488, Goat anti-Mouse Cy3			N/A
C-C''	UAS-mCD8::GFP/Y; MB058B-AD/+; UAS-sema1a.mEC-5xmyc/MB058B-DBD	Rat anti-mCD8, Mouse anti-Trio, Mouse anti-FasII	Goat anti-rat 488, Goat anti-Mouse Cy3			N/A
D-D''	UAS-mCD8::GFP/Y; MB058B-AD/+; UAS-sema1a.mEC.Fc-5xmyc/MB058B-DBD	Rat anti-mCD8, Mouse anti-Trio, Mouse anti-FasII	Goat anti-rat 488, Goat anti-Mouse Cy3			N/A
E-E''	UAS-DenMark, UAS-dSyd-1::GFP/MB058B-AD; UAS-sema1a/MB058B-DBD	Rabbit anti-Dsred, Chicken anti-GFP, Mouse anti-Trio, Mouse anti-FasII	Donkey anti-chicken 488, Goat anti-rabbit Cy3, Goat anti-Mouse Cy5			N/A
F-F''	UAS-mCD8::GFP/MB296B-AD; +/MB296B-DBD	Rat anti-mCD8, Mouse anti-Trio, Mouse anti-FasII	Goat anti-rat 488, Goat anti-Mouse Cy3			N/A
G-H''	UAS-mCD8::GFP/MB296B-AD; UAS-sema1a/MB296B-DBD	Rat anti-mCD8, Mouse anti-Trio, Mouse anti-FasII	Goat anti-rat 488, Goat anti-Mouse Cy3			N/A
I-II''	UAS-DenMark, UAS-dSyd-1::GFP/MB296B-AD; UAS-sema1a/MB296B-DBD	Rabbit anti-Dsred, Chicken anti-GFP, Mouse anti-Trio, Mouse anti-FasII	Donkey anti-chicken 488, Goat anti-rabbit Cy3, Goat anti-Mouse Cy5			N/A
Fig. 6
A-A''	ala/Y; UAS-mCD8::GFP/+; MB091C/+	Rat anti-mCD8, Mouse anti-Trio, Mouse anti-FasII	Goat anti-rat 488, Goat anti-Mouse Cy3			N/A
B-B''	ala/Y; UAS-mCD8::GFP/+; UAS-sema1a-RNAi-1/MB091C	Rat anti-mCD8, Mouse anti-Trio, Mouse anti-FasII	Goat anti-rat 488, Goat anti-Mouse Cy3			N/A
Fig. 7
A-A''	UAS-mCD8::GFP/+; MB399C/+	Rat anti-mCD8, Mouse anti-Trio	Goat anti-rat 488, Goat anti-Mouse Cy3			N/A
B-B''	UAS-mCD8::GFP/+; MB399C/UAS-sema1a-RNAi-1	Rat anti-mCD8, Mouse anti-Trio	Goat anti-rat 488, Goat anti-Mouse Cy3			N/A
C	UAS-DenMark, UAS-dSyd-1::GFP/+ ; MB399C/+	Rabbit anti-Dsred, Chicken anti-GFP, Mouse anti-Trio, Mouse anti-FasII	Donkey anti-chicken 488, Goat anti-rabbit Cy3, Goat anti-Mouse Cy5			N/A
D	UAS-DenMark, UAS-dSyd-1::GFP/+; UAS-sema1a-RNAi-1/MB399C	Rabbit anti-Dsred, Chicken anti-GFP, Mouse anti-Trio, Mouse anti-FasII	Donkey anti-chicken 488, Goat anti-rabbit Cy3, Goat anti-Mouse Cy5			N/A
E-E''	UAS-mCD8::GFP/MB027B-AD; MB027B-DBD/+	Rat anti-mCD8, Mouse anti-Trio	Goat anti-rat 488, Goat anti-Mouse Cy3			N/A
F-F''	UAS-mCD8::GFP/MB027B-AD; MB027B-DBD/UAS-sema1a-RNAi-1	Rat anti-mCD8, Mouse anti-Trio	Goat anti-rat 488, Goat anti-Mouse Cy3			N/A
G	MB027B-AD/UAS-DenMark, UAS-dSyd-1::GFP; MB027B-DBD/+	Rabbit anti-Dsred, Chicken anti-GFP, Mouse anti-Trio, Mouse anti-FasII	Donkey anti-chicken 488, Goat anti-rabbit Cy3, Goat anti-Mouse Cy5			N/A
H	MB027B-AD/UAS-DenMark, UAS-dSyd-1::GFP; MB027B-DBD/UAS-sema1a-RNAi-1	Rabbit anti-Dsred, Chicken anti-GFP, Mouse anti-Trio, Mouse anti-FasII	Donkey anti-chicken 488, Goat anti-rabbit Cy3, Goat anti-Mouse Cy5			N/A
Fig. 8
A-A'	hs-FLP/Y; 40A, tubp-GAL80/40A; R21D02-GAL4/UAS-mCD8::GFP	Rat anti-mCD8, Mouse anti-Trio	Goat anti-rat 488, Goat anti-Mouse Cy3			hs@4-12 h after egg laying (AEL) for 30 min
B-B'	hs-FLP/Y; 40A, tubp-GAL80/40A, sema1a[k13702]; R21D02-GAL4/UAS-mCD8::GFP	Rat anti-mCD8, Mouse anti-Trio	Goat anti-rat 488, Goat anti-Mouse Cy3			hs@4-12 h after AEL for 30 min
C-C'	hs-FLP/Y; 40A, tubp-GAL80/40A; R53F03-GAL4/UAS-mCD8::GFP	Rat anti-mCD8, Mouse anti-Trio	Goat anti-rat 488, Goat anti-Mouse Cy3			hs@0-24 h after larval hatching (ALH) for 45 min
D-D'	hs-FLP/Y; 40A, tubp-GAL80/40A, sema1a[k13702]; R53F03-GAL4/UAS-mCD8::GFP	Rat anti-mCD8, Mouse anti-Trio	Goat anti-rat 488, Goat anti-Mouse Cy3			hs@0-24 h ALH for 45 min
E-E'	hs-FLP/Y; 40A, tubp-GAL80/40A; R24H08-GAL4/UAS-mCD8::GFP	Rat anti-mCD8, Mouse anti-Trio	Goat anti-rat 488, Goat anti-Mouse Cy3			hs@4-8 h after AEL for 60 min
F-F'	hs-FLP/Y; 40A, tubp-GAL80/40A, sema1a[k13702]; R24H08-GAL4/UAS-mCD8::GFP	Rat anti-mCD8, Mouse anti-Trio	Goat anti-rat 488, Goat anti-Mouse Cy3			hs@4-8 h after AEL for 60 min
G-G'	hs-FLP/Y; 40A, tubp-GAL80/40A; VT41043-GAL4/UAS-mCD8::GFP	Rat anti-mCD8, Mouse anti-Trio	Goat anti-rat 488, Goat anti-Mouse Cy3			hs@0-12 h after AEL for 45 min
H-H'	hs-FLP/Y; 40A, tubp-GAL80/40A, sema1a[k13702]; VT41043-GAL4/UAS-mCD8::GFP	Rat anti-mCD8, Mouse anti-Trio	Goat anti-rat 488, Goat anti-Mouse Cy3			hs@0-12 h after AEL for 45 min
Fig. S1
A-D'	hs-FLP/Y; +/MB027B-AD; UAS-(FRT stop)myr-SmGdp-HA, UAS-(FRT stop)myr-SmGdp-V5, UAS-(FRT stop)myr-SmGdp-FLAG/MB027B-DBD	Rat anti-FLAG	Goat anti-rat 488	Rabbit anti-V5, Mouse anti-DLG	Goat anti-rabbit Cy3, Goat anti-Mouse Cy5	hs@24 h ALH for 10 min
Fig. S2
A-F'	UAS-mCD8::GFP/+; MB247-LexA, LexAop-rCD2::RFP/+	Mouse anti-TH	Goat anti-Mouse Cy5			N/A
Fig. S3
A-B'	+/Y; R20G03-LexA, LexAop-rCD2::RFP/MB058B-AD; UAS-mCD8::GFP/MB058B-DBD	Rat anti-mCD8, Chicken Anti-GFP	Goat anti-rat 488, Donkey anti-chicken 488	Mouse anti-FasII	Goat anti-Mouse Cy5	N/A
C-D'	UAS-rpr, UAS-hid/Y; R20G03-LexA, LexAop-rCD2::RFP/MB058B-AD; UAS-mCD8::GFP/MB058B-DBD	Rat anti-mCD8, Chicken Anti-GFP	Goat anti-rat 488, Donkey anti-chicken 488	Mouse anti-FasII	Goat anti-Mouse Cy5	N/A
Fig. S4
A-A''	+/Y; R53F03-LexA, LexAop-rCD2::RFP/MB058B-AD; UAS-mCD8::GFP/MB058B-DBD	Rabbit anti-Dsred, Rat anti-mCD8, Mouse anti-Trio	Goat anti-rat 488, Goat anti-rabbit Cy3, Goat anti-mouse Cy5			N/A
B-B''	UAS-rpr, UAS-hid/Y;R53F03-LexA, LexAop-rCD2::RFP/MB058B-AD; UAS-mCD8::GFP/MB058B-DBD	Rabbit anti-Dsred, Rat anti-mCD8, Mouse anti-Trio	Goat anti-rat 488, Goat anti-rabbit Cy3, Goat anti-mouse Cy5			N/A
C-C''	+/Y; R25D01-LexA, LexAop-rCD2::RFP/MB058B-AD; UAS-mCD8::GFP/MB058B-DBD	Rabbit anti-Dsred, Rat anti-mCD8, Mouse anti-Trio	Goat anti-rat 488, Goat anti-rabbit Cy3, Goat anti-mouse Cy5			N/A
D-D''	UAS-rpr, UAS-hid/Y; R25D01-LexA, LexAop-rCD2::RFP/MB058B-AD; UAS-mCD8::GFP/MB058B-DBD	Rabbit anti-Dsred, Rat anti-mCD8, Mouse anti-Trio	Goat anti-rat 488, Goat anti-rabbit Cy3, Goat anti-mouse Cy5			N/A
Fig. S5
A-B'	+/Y; R20G03-LexA, LexAop-rCD2::RFP/MB058B-AD; UAS-mCD8::GFP/MB058B-DBD	Rat anti-mCD8, Chicken Anti-GFP	Goat anti-rat 488, Donkey anti-chicken 488	Mouse anti-FasII	Goat anti-Mouse Cy5	N/A
C-D'	UAS-rpr, UAS-hid/Y; R20G03-LexA, LexAop-rCD2::RFP/MB058B-AD; UAS-mCD8::GFP/MB058B-DBD	Rat anti-mCD8, Chicken Anti-GFP	Goat anti-rat 488, Donkey anti-chicken 488	Mouse anti-FasII	Goat anti-Mouse Cy5	N/A
Fig. S6
A-A'''	+/Y; UAS-mCD8::GFP/MB027B-AD; MB247-LexA, LexAop-rCD2::RFP/MB027B-DBD	Rabbit anti-Dsred, Rat anti-mCD8, Mouse anti-Trio	Goat anti-rat 488, Goat anti-rabbit Cy3, Goat anti-mouse Cy5			N/A
B-B'''	UAS-rpr, UAS-hid/Y; UAS-mCD8::GFP/MB027B-AD; MB247-LexA, LexAop-rCD2::RFP/MB027B-DBD	Rabbit anti-Dsred, Rat anti-mCD8, Mouse anti-Trio	Goat anti-rat 488, Goat anti-rabbit Cy3, Goat anti-mouse Cy5			N/A
C	+/Y; UAS-mCD8::GFP/MB027B-AD; MB247-LexA, LexAop-rCD2::RFP/MB027B-DBD	Rabbit anti-Dsred, Rat anti-mCD8, Mouse anti-Trio	Goat anti-rat 488, Goat anti-rabbit Cy3, Goat anti-mouse Cy5			N/A
G-G''	+/Y; R20G03-LexA, LexAop-rCD2::RFP/MB027B-AD; UAS-mCD8::GFP/MB027B-DBD	Rabbit anti-Dsred, Rat anti-mCD8, Mouse anti-Trio	Goat anti-rat 488, Goat anti-rabbit Cy3, Goat anti-mouse Cy5			N/A
H-H''	UAS-rpr, UAS-hid/Y; R20G03-LexA, LexAop-rCD2::RFP/MB027B-AD; UAS-mCD8::GFP/MB027B-DBD	Rabbit anti-Dsred, Rat anti-mCD8, Mouse anti-Trio	Goat anti-rat 488, Goat anti-rabbit Cy3, Goat anti-mouse Cy5
Fig. S7
A-C''	+/Y; UAS-mCD8::GFP/MB027B-AD; MB247-LexA, LexAop-rCD2::RFP/MB027B-DBD	Rat anti-mCD8, Chicken Anti-GFP	Goat anti-rat 488, Donkey anti-chicken 488	Rabbit anti-Dsred, Mouse anti-FasII	Goat anti-rabbit Cy3, Goat anti-Mouse Cy5	N/A
D-F''	UAS-rpr, UAS-hid/Y; UAS-mCD8::GFP/NBO58B-AD; MB247-LexA, LexAop-rCD2::RFP/MB027B-DBD	Rat anti-mCD8, Chicken Anti-GFP	Goat anti-rat 488, Donkey anti-chicken 488	Rabbit anti-Dsred, Mouse anti-FasII	Goat anti-rabbit Cy3, Goat anti-Mouse Cy5	N/A
Fig. S8
A-A''	hs-FLP/Y; +/MB060B-AD; UAS-(FRT stop)myr-SmGdp-HA, UAS-(FRT stop)myr-SmGdp-V5, UAS-(FRT stop)myr-SmGdp-FLAG/MB060B-DBD	Rat anti-FLAG, Rabbit anti-V5, Mouse anti-FasII, Mouse anti-Trio	Goat anti-rat 488, Goat anti-rabbit Cy3, Goat anti-Mouse Cy5			hs@1-2 day-old adult for 10 min
Fig. S9
A-A''	UAS-mCD8::GFP/+; MB247-LexA, LexAop-rCD2::RFP/MB091C	Rat anti-mCD8, Rabbit anti-Dsred	Goat anti-rat 488, Goat anti-Rabbit Cy3			N/A
B-B''	UAS-mCD8::GFP/+; UAS-sema1a/MB091C	Rat anti-mCD8, Mouse anti-Trio, Mouse anti-FasII	Goat anti-rat 488, Goat anti-Mouse Cy3			N/A
Fig. S10
A-A''	20XUAS-FLPG5(attp18); sema1a Artifical exon/+; LexAop-rCD2::myr-tdTomato/MB399C	Mouse anti-V5, Rabbit anti-Dsred	Goat anti-mouse 488, Goat anti-rabbit Cy3			N/A
B-B''	20XUAS-FLPG5(attp18); sema1a Artifical exon/MB027B-AD; LexAop-rCD2::myr-tdTomato/MB027B-DBD	Mouse anti-V5, Rabbit anti-Dsred	Goat anti-mouse 488, Goat anti-rabbit Cy3			N/A
Fig. S11
A-A'	hs-FLP/Y; 40A, tubp-GAL80/40A; R25D01-GAL4/UAS-mCD8::GFP	Rat anti-mCD8, Mouse anti-Trio	Goat anti-rat 488, Goat anti-Mouse Cy3			hs@4-8 h AEL for 60 min
B-B'	hs-FLP/Y; 40A, tubp-GAL80/40A, sema1a[k13702]; R25D01-GAL4/UAS-mCD8::GFP	Rat anti-mCD8, Mouse anti-Trio	Goat anti-rat 488, Goat anti-Mouse Cy3			hs@4-8 h AEL for 60 min
C-C'	hs-FLP/Y; 40A, tubp-GAL80/40A; R21D02-GAL4/UAS-mCD8::GFP	Rat anti-mCD8, Mouse anti-Trio	Goat anti-rat 488, Goat anti-Mouse Cy3			hs@4-12 h AEL for 30 min
D-D'	hs-FLP/Y; 40A, tubp-GAL80/40A, sema1a[k13702]; R21D02-GAL4/UAS-mCD8::GFP	Rat anti-mCD8, Mouse anti-Trio	Goat anti-rat 488, Goat anti-Mouse Cy3			hs@4-12 h AEL for 30 min
Fig. S12
A-A'	Sema2b[f02042], sema2a[p2], UAS-mCD8::GFP/Sema2b[f02042], sema2a[p2]; +/R21D02-GAL4	Rat anti-mCD8, Mouse anti-Trio	Goat anti-rat 488, Goat anti-Mouse Cy3			N/A
B-B'	Sema2b[f02042], sema2a[p2], UAS-mCD8::GFP/Sema2b[f02042], sema2a[p2]; +/R53F03-GAL4	Rat anti-mCD8, Mouse anti-Trio	Goat anti-rat 488, Goat anti-Mouse Cy3			N/A
C-C'	UAS-mCD8::GFP/Y; UAS-Dicer/MB027-AD; MB027-DBD/UAS-sema1a-RNAi-2	Rat anti-mCD8, Mouse anti-Trio, Mouse anti-FasII	Goat anti-rat 488, Goat anti-Mouse Cy3			N/A
D-D'	UAS-mCD8::GFP/Y; UAS-Dicer/MB027-AD; MB027-DBD/UAS-sema1a-RNAi-2; PlexA[EY16548]/+	Rat anti-mCD8, Mouse anti-Trio, Mouse anti-FasII	Goat anti-rat 488, Goat anti-Mouse Cy3			N/A
E-E'	UAS-mCD8::GFP/Y; UAS-Dicer/+; MB399C/UAS-sema1a-RNAi-2	Rat anti-mCD8, Mouse anti-Trio, Mouse anti-FasII	Goat anti-rat 488, Goat anti-Mouse Cy3			N/A
F-F'	UAS-mCD8::GFP/Y; UAS-Dicer/+; MB399C/UAS-sema1a-RNAi-2; PlexA[EY16548]/+	Rat anti-mCD8, Mouse anti-Trio, Mouse anti-FasII	Goat anti-rat 488, Goat anti-Mouse Cy3			N/A
G-G'	R12C11-LexA, LexAop-rCD2::RFP/UAS-Dicer; +/nSyb-GAL4	Rabbit anti-Dsred, Mouse anti-Trio, Mouse anti-FasII	Goat anti-rabbit Cy3, Goat anti-Mouse 488			N/A
H-H'	R12C11-LexA, LexAop-rCD2::RFP/UAS-Dicer; UAS-PlexA-RNAi/nSyb-GAL4	Rabbit anti-Dsred, Mouse anti-Trio, Mouse anti-FasII	Goat anti-rabbit Cy3, Goat anti-Mouse 488			N/A
I-I'	R53F03-LexA, LexAop-rCD2::RFP/UAS-Dicer; +/nSyb-GAL4	Rabbit anti-Dsred, Mouse anti-Trio, Mouse anti-FasII	Goat anti-rabbit Cy3, Goat anti-Mouse 488			N/A
J-J'	R53F03-LexA, LexAop-rCD2::RFP/UAS-Dicer; UAS-PlexA-RNAi/nSyb-GAL4	Rabbit anti-Dsred, Mouse anti-Trio, Mouse anti-FasII	Goat anti-rabbit Cy3, Goat anti-Mouse 488			N/A
K-K'	R12C11-LexA, LexAop-rCD2::RFP/UAS-Dicer; +/repo-GAL4	Rabbit anti-Dsred, Mouse anti-Trio	Goat anti-rabbit Cy3, Goat anti-Mouse 488			N/A
L-L'	R12C11-LexA, LexAop-rCD2::RFP/UAS-Dicer; UAS-PlexA-RNAi/repo-GAL4	Rabbit anti-Dsred, Mouse anti-Trio	Goat anti-rabbit Cy3, Goat anti-Mouse 488			N/A
M-M'	R53F03-LexA, LexAop-rCD2::RFP/UAS-Dicer; +/repo-GAL4	Rabbit anti-Dsred, Mouse anti-Trio	Goat anti-rabbit Cy3, Goat anti-Mouse 488			N/A
N-N'	R53F03-LexA, LexAop-rCD2::RFP/UAS-Dicer; UAS-PlexA-RNAi/repo-GAL4	Rabbit anti-Dsred, Mouse anti-Trio,	Goat anti-rabbit Cy3, Goat anti-Mouse 488			N/A
